# Telomerase Prevents Emphysema in Old Mice by Sustaining Subpopulations of Endothelial and AT2 Cells

**DOI:** 10.1101/2021.01.07.425708

**Authors:** Marielle Breau, Christelle Cayrou, Dmitri Churikov, Charles Fouillade, Sandra Curras-Alonso, Serge Bauwens, Frederic Jourquin, Laura Braud, Frederic Fiore, Rémy Castellano, Emmanuelle Josselin, Carlota Sánchez-Ferrer, Giovanna Giovinazzo, Eric Gilson, Ignacio Flores, Arturo Londono-Vallejo, Serge Adnot, Vincent Géli

## Abstract

Accumulation of senescent cells has been causally linked to the development of age-related pathologies. Here, we characterized a new mouse model (p21^+/Tert^) whose telomerase (TERT) is expressed from the p21 promoter that can be activated in response to telomere dysfunction. Lung parenchyma from p21^+/Tert^ old mice accumulated fewer senescent cells with age and this correlated with a reduction in age-related alveolar space enlargement, a feature of pulmonary emphysema. This protection against emphysema depends on TERT catalytic activity and is associated with increased proliferation of pulmonary endothelial cells (EC) and capillary density. Single-cell RNA sequencing of lung cells revealed that TERT expression was associated with the enrichment of ECs expressing genes involved in vessel regeneration and in AT2 cells overexpressing S/G2M markers. These findings indicate that p21-promoter-dependent expression of catalytically active telomerase prevents emphysema by sustaining the proliferation of subclasses of EC and AT2 cells.
