## Supplementary material for "Telomerase Prevents Emphysema in Old Mice by Sustaining Subpopulations of Endothelial and AT2 Cells": Table 1

### Sheet: all cells
samples	p21+/+	p21+/-	p21+/Tert
Alveolar macrophage	113	270	242
AT1 Cell	11	11	3
AT2 Cell	247	374	249
B Cell	2073	2244	1830
Basophil	24	22	17
Ciliated Cell	124	133	91
Club Cell	17	10	20
Dendritic Cell	65	85	62
Endothelial Cell	369	548	447
Fibroblasts	125	157	100
Interstitial macrophage	91	134	161
Monocyte	418	397	373
Neutrophil	27	46	69
NK Cell	108	149	101
pre_Dendritic Cell	60	62	77
T Cell	957	811	1426
Total	4829	5453	5268
samples	p21+/+	p21+/-	p21+/Tert
Alveolar macrophage	0.0234003	0.049514	0.0459377
AT1 Cell	0.0022779	0.00201724	0.000569476
AT2 Cell	0.0511493	0.0685861	0.0472665
B Cell	0.429281	0.411517	0.34738
Basophil	0.00496997	0.00403448	0.00322703
Ciliated Cell	0.0256782	0.0243902	0.0172741
Club Cell	0.0035204	0.00183385	0.00379651
Dendritic Cell	0.0134603	0.0155877	0.0117692
Endothelial Cell	0.0764133	0.100495	0.0848519
Fibroblasts	0.0258853	0.0287915	0.0189825
Interstitial macrophage	0.0188445	0.0245736	0.0305619
Monocyte	0.0865604	0.072804	0.0708049
Neutrophil	0.00559122	0.00843572	0.0130979
NK Cell	0.0223649	0.0273244	0.0191724
pre_Dendritic Cell	0.0124249	0.0113699	0.0146166
T Cell	0.198178	0.148725	0.270691

### Sheet: all cells Immunes %
samples	p21+/+	p21+/-	p21+/Tert
T Cell	957	811	1426
pre_Dendritic Cell	60	62	77
NK Cell	108	149	101
Neutrophil	27	46	69
Monocyte	418	397	373
Interstitial macrophage	91	134	161
Dendritic Cell	65	85	62
Basophil	24	22	17
B Cell	2073	2244	1830
Alveolar macrophage	113	270	242
immune cells	3936	4220	4358
samples	p21+/+	p21+/-	p21+/Tert
T Cell	0.24314	0.19218	0.327214
pre_Dendritic Cell	0.0152439	0.0146919	0.0176687
NK Cell	0.027439	0.0353081	0.0231758
Neutrophil	0.00685976	0.0109005	0.015833
Monocyte	0.106199	0.0940758	0.0855897
Interstitial macrophage	0.0231199	0.0317536	0.0369436
Dendritic Cell	0.0165142	0.0201422	0.0142267
Basophil	0.00609756	0.00521327	0.00390087
B Cell	0.526677	0.531754	0.419917
Alveolar macrophage	0.0287093	0.063981	0.0555301

### Sheet: all cells nonImmunes (%)
samples	p21+/+	p21+/-	p21+/Tert
Fibroblasts	125	157	100
Endothelial Cell	369	548	447
Club Cell	17	10	20
Ciliated Cell	124	133	91
AT2 Cell	247	374	249
AT1 Cell	11	11	3
non immune cells	893	1233	910
samples	p21+/+	p21+/-	p21+/Tert
Fibroblasts	0.139978	0.127332	0.10989
Endothelial Cell	0.413214	0.444444	0.491209
Club Cell	0.019037	0.0081103	0.021978
Ciliated Cell	0.138858	0.107867	0.1
AT2 Cell	0.276596	0.303325	0.273626
AT1 Cell	0.012318	0.00892133	0.0032967

### Sheet: Endothelial Cell
	p21+/+	p21+/-	p21+/Tert	total
Endothelial artery	22	47	38	107
G1	22	47	38
G2M	0	0	0
S	0	0	0
cycling	0	0	0
% from total Endothelial cells	0.0849421	0.119289	0.11838
Cdkn1a.Pos	8	24	26
Cdkn1a.Neg	14	23	12
%Cdkn1a pos	0.363636	0.510638	0.684211
Endothelial aCap	53	75	48	176
G1	53	73	48
G2M	0	1	0
S	0	1	0
cycling	0	0.0266667	0
% from total Endothelial cells	0.204633	0.190355	0.149533
Cdkn1a.Pos	44	59	32
Cdkn1a.Neg	9	16	16
%Cdkn1a pos	0.830189	0.786667	0.666667
Endothelial gCap	225	323	265	813
G1	223	320	265
G2M	1	3	0
S	1	0	0
cycling	0.00888889	0.00928793	0
% from total Endothelial cells	0.868726	0.819797	0.825545
Cdkn1a.Pos	95	128	142
Cdkn1a.Neg	130	195	123
%Cdkn1a pos	0.422222	0.396285	0.535849
Endothelial lymphatic	12	24	18	54
G1	12	23	18
G2M	0	1	0
S	0	0	0
cycling	0	0.0416667	0
% from total Endothelial cells	0.046332	0.0609137	0.0560748
Cdkn1a.Pos	6	7	3
Cdkn1a.Neg	6	17	15
%Cdkn1a pos	0.5	0.291667	0.166667
Endothelial vein	56	76	79	211
G1	55	76	78
G2M	1	0	0
S	0	0	1
cycling	0.0178571	0	0.0126582
% from total Endothelial cells	0.216216	0.192893	0.246106
Cdkn1a.Pos	26	35	43
Cdkn1a.Neg	30	41	36
%Cdkn1a pos	0.464286	0.460526	0.544304
Endothelial gCap	p21 +/+	p21 +/-	p21 +/Tert
Cluster2	42	57	96
Cluster1	183	266	169

### Sheet: AT2 Cell
	p21 +/+	p21 +/-	p21 +/Tert	nb total
AT2 Cell	247	374	249	870
G1	245	372	244	861
G2M	2	2	3	7
S	0	0	2	2
cycling	0.00809717	0.00534759	0.0200803
Cdkn1a.Pos	138	186	100	424
Cdkn1a.Neg	109	188	149	446
%Cdkn1a pos	0.558704	0.497326	0.401606
AT2 subclasses	p21 +/+	p21 +/-	p21 +/Tert
Cdkn1a.Pos
AT2 Cell.Cl1	137	121	56
AT2 Cell.Cl2	0	65	39
AT2 Cell.Cl3	1	0	5
%Cdkn1a pos
AT2 Cell.Cl1	0.58547	0.540179	0.533333
AT2 Cell.Cl2	0	0.565217	0.541667
AT2 Cell.Cl3	0.0769231	0	0.0694444
cycling cells
G1
AT2 Cell.Cl1	233	223	105
AT2 Cell.Cl2	0	115	72
AT2 Cell.Cl3	12	34	67
G2M
AT2 Cell.Cl1	1	1	0
AT2 Cell.Cl2	0	0	0
AT2 Cell.Cl3	1	1	3
S
AT2 Cell.Cl1	0	0	0
AT2 Cell.Cl2	0	0	0
AT2 Cell.Cl3	0	0	2
cycling
AT2 Cell.Cl1	0.0042735	0.00446429	0
AT2 Cell.Cl2	0	0	0
AT2 Cell.Cl3	0.0769231	0.0285714	0.0694444
